# Re-evaluation of a Tn*5*::*gacA* mutant of *Pseudomonas syringae* pv. *tomato* DC3000 uncovers roles for *uvrC* and *anmK* in promoting virulence

**DOI:** 10.1101/774711

**Authors:** Megan R. O’Malley, Alexandra J. Weisberg, Jeff H. Chang, Jeffrey C. Anderson

**Affiliations:** Department of Botany and Plant Pathology, Oregon State University, Corvallis, OR, USA; Center for Genome Research and Biocomputing, Oregon State University, Corvallis, OR USA

**Keywords:** *Pseudomonas syringae*, GacA, virulence, two-component response regulator

## Abstract

*Pseudomonas syringae* is a taxon of plant pathogenic bacteria that can colonize and proliferate within the interior space of leaf tissue. This process requires *P. syringae* to rapidly upregulate the production of virulence factors including a type III secretion system (T3SS) that suppress host defenses. GacS/A is a two-component system that regulates virulence of many plant and animal pathogenic bacteria including *P. syringae*. We recently investigated the virulence defect of strain AC811, a Tn*5*::*gacA* mutant of *P. syringa*e pv. *tomato* DC3000 that is less virulent on Arabidopsis. We discovered that decreased virulence of AC811 is not caused by loss of GacA function. Here, we report the molecular basis of the virulence defect of AC811. We show that AC811 possesses a nonsense mutation in *anmK*, a gene predicted to encode a 1,6-anhydromuramic acid kinase involved in cell wall recycling. Expression of a wild-type allele of *anmK* partially increased growth of AC811 in Arabidopsis leaves. In addition to the defective *anmK* allele, we also show that the Tn*5* insertion in *gacA* exerts a polar effect on *uvrC*, a downstream gene encoding a regulator of DNA damage repair. Expression of the wild-type *anmK* allele together with increased expression of *uvrC* fully restored the virulence of AC811 during infection of Arabidopsis. These results demonstrate that defects in *anmK* and *uvrC* are together sufficient to account for the decreased virulence of AC811, and suggest caution is warranted in assigning phenotypes to GacA function based on insertional mutagenesis of the *gacA*-*uvrC* locus.
