## Supplemental Table S1 for "Re-evaluation of a Tn*5*::*gacA* mutant of *Pseudomonas syringae* pv. *tomato* DC3000 uncovers roles for *uvrC* and *anmK* in promoting virulence"

### Sheet: SNPCall
Table_S1. Single nucleotide polymorphisms identified by Illumina sequencing.
locus	WT	AC811	region	POS	REF	ALT	protein effect
PSPTO_0606	REF	ALT	stop_gained	663026	C	A	Glu111*
PSPTO_1067	REF	ALT	frameshift_variant	1167046	CA	C	Asn190fs
PSPTO_2081	ALT	ALT	frameshift_variant	2254530	GT	G	Pro138fs
PSPTO_2104	ALT	ALT	frameshift_variant	2279420	AC	A	Gly73fs
PSPTO_2104	ALT	ALT	frameshift_variant	2279426	G	GA	Ser72fs
PSPTO_2685	ALT	ALT	frameshift_variant	2980398	GC	G	His254fs
PSPTO_2959	ALT	ALT	frameshift_variant	3326133	T	TC	Arg533fs
PSPTO_1850	ALT	ALT	frameshift_variant&start_lost	2021388	C	CA	Met1fs
PSPTO_0586	REF	ALT	missense_variant	644642	A	G	Asp111Gly
PSPTO_0586	REF	ALT	missense_variant	644686	G	A	Val126Met
PSPTO_1016	REF	ALT	missense_variant	1111734	C	T	His354Tyr
PSPTO_1407	REF	ALT	missense_variant	1548107	A	G	Met92Thr
PSPTO_1904	REF	ALT	missense_variant	2083656	C	G	Ser123Thr
PSPTO_2089	REF	ALT	missense_variant	2259524	T	G	Ser471Ala
PSPTO_2535	REF	ALT	missense_variant	2800213	A	C	Tyr241Asp
PSPTO_3218	REF	ALT	missense_variant	3621266	G	T	Asn133Lys
PSPTO_3218	REF	ALT	missense_variant	3621304	T	G	Lys121Gln
PSPTO_3218	REF	ALT	missense_variant	3621392	G	C	Asp91Glu
PSPTO_3229	REF	ALT	missense_variant	3630913	T	G	Lys5863Asn
PSPTO_3852	REF	ALT	missense_variant	4364154	G	A	Gly154Ser
PSPTO_4041	REF	ALT	missense_variant	4550241	T	A	Tyr160Phe
PSPTO_4105	REF	ALT	missense_variant	4627335	A	G	Val350Ala
PSPTO_4696	REF	ALT	missense_variant	5311991	C	T	Pro405Leu
PSPTO_5203	REF	ALT	missense_variant	5924209	A	G	Met345Val
PSPTO_5210	REF	ALT	missense_variant	5931697	T	C	Ile204Thr
PSPTO_5211	REF	ALT	missense_variant	5932414	C	A	Pro129His
PSPTO_0946	ALT	ALT	missense_variant	1023580	C	G	Ala172Pro
PSPTO_3466	ALT	ALT	missense_variant	3913123	C	G	Ala329Gly
PSPTO_4189	ALT	ALT	missense_variant	4718016	T	C	Phe59Ser
PSPTO_0586	REF	ALT	synonymous_variant	644682	G	C	Gly124Gly
PSPTO_0876	REF	ALT	synonymous_variant	947514	C	T	Gly431Gly
PSPTO_0876	REF	ALT	synonymous_variant	947520	G	A	Lys433Lys
PSPTO_0876	REF	ALT	synonymous_variant	947550	T	C	Leu443Leu
PSPTO_0876	REF	ALT	synonymous_variant	947676	C	A	Ala485Ala
PSPTO_1407	REF	ALT	synonymous_variant	1547797	T	G	Ala195Ala
PSPTO_1407	REF	ALT	synonymous_variant	1547821	G	A	Arg187Arg
PSPTO_1407	REF	ALT	synonymous_variant	1548192	G	A	Leu64Leu
PSPTO_1407	REF	ALT	synonymous_variant	1548196	G	A	Arg62Arg
PSPTO_1407	REF	ALT	synonymous_variant	1548205	A	G	Asn59Asn
PSPTO_1904	REF	ALT	synonymous_variant	2082596	C	G	Leu476Leu
PSPTO_1904	REF	ALT	synonymous_variant	2083649	C	T	Ala125Ala
PSPTO_1904	REF	ALT	synonymous_variant	2083724	C	T	Glu100Glu
PSPTO_2089	REF	ALT	synonymous_variant	2258977	G	C	Gly288Gly
PSPTO_2089	REF	ALT	synonymous_variant	2258983	T	C	Tyr290Tyr
PSPTO_2089	REF	ALT	synonymous_variant	2259025	C	T	Ile304Ile
PSPTO_2089	REF	ALT	synonymous_variant	2259391	C	T	Ser426Ser
PSPTO_2465	REF	ALT	synonymous_variant	2722856	A	C	Ala197Ala
PSPTO_2485	REF	ALT	synonymous_variant	2747191	T	C	Phe148Phe
PSPTO_2535	REF	ALT	synonymous_variant	2800223	A	G	Gly237Gly
PSPTO_3218	REF	ALT	synonymous_variant	3621343	G	A	Leu108Leu
PSPTO_3218	REF	ALT	synonymous_variant	3621395	A	G	Thr90Thr
PSPTO_3229	REF	ALT	synonymous_variant	3633316	T	C	Lys5062Lys
PSPTO_3229	REF	ALT	synonymous_variant	3633349	A	G	His5051His
PSPTO_3852	REF	ALT	synonymous_variant	4364162	G	A	Ala156Ala
PSPTO_3852	REF	ALT	synonymous_variant	4364171	C	A	Val159Val
PSPTO_3852	REF	ALT	synonymous_variant	4364180	A	G	Gly162Gly
PSPTO_3853	REF	ALT	synonymous_variant	4364905	G	A	Leu98Leu
PSPTO_3853	REF	ALT	synonymous_variant	4364908	T	C	Leu99Leu
PSPTO_4041	REF	ALT	synonymous_variant	4550153	A	G	Ile189Ile
PSPTO_4041	REF	ALT	synonymous_variant	4550162	C	A	Arg186Arg
PSPTO_4041	REF	ALT	synonymous_variant	4550228	A	G	Thr164Thr
PSPTO_4105	REF	ALT	synonymous_variant	4627331	G	A	Tyr351Tyr
PSPTO_5204	REF	ALT	synonymous_variant	5924684	G	A	Lys144Lys
PSPTO_5204	REF	ALT	synonymous_variant	5924837	C	T	Ile195Ile
PSPTO_5209	REF	ALT	synonymous_variant	5929358	T	C	Asn187Asn
PSPTO_5209	REF	ALT	synonymous_variant	5929676	G	A	Leu293Leu
PSPTO_5211	REF	ALT	synonymous_variant	5932361	T	C	Asn111Asn
PSPTO_5413	REF	ALT	synonymous_variant	6149416	G	A	Asp735Asp
PSPTO_5413	REF	ALT	synonymous_variant	6149452	A	G	Asp723Asp
PSPTO_5288	ALT	REF	synonymous_variant	6014394	G	A	Thr167Thr
PSPTO_0946	ALT	ALT	synonymous_variant	1023581	G	C	Pro171Pro
PSPTO_5211	ALT	ALT	synonymous_variant	5932286	A	G	Leu86Leu
PSPTO_1867	ALT	ALT	intragenic_variant	2040906	AG	A	-
PSPTO_2704	ALT	ALT	intragenic_variant	3000360	CT	C	-
PSPTO_2704	ALT	ALT	intragenic_variant	3000371	AG	A	-
PSPTO_2704	ALT	ALT	intragenic_variant	3000381	AG	A	-
PSPTO_2704	ALT	ALT	intragenic_variant	3000384	CT	C	-
PSPTO_2704	ALT	ALT	intragenic_variant	3000394	AG	A	-
PSPTO_2704	ALT	ALT	intragenic_variant	3000412	CG	C	-
PSPTO_2704	ALT	ALT	intragenic_variant	3000416	CG	C	-
PSPTO_2754	ALT	ALT	intragenic_variant	3063957	TG	T	-
PSPTO_2948	ALT	ALT	intragenic_variant	3313050	G	GA	-
PSPTO_2948	ALT	ALT	intragenic_variant	3313079	T	C	-
PSPTO_3206	ALT	ALT	intragenic_variant	3600247	G	C	-
PSPTO_3206	ALT	ALT	intragenic_variant	3600291	GC	G	-
PSPTO_3235	ALT	ALT	intragenic_variant	3655849	G	GC	-
PSPTO_3255	ALT	ALT	intragenic_variant	3679406	A	AT	-
PSPTO_3557	ALT	ALT	intragenic_variant	4014723	CA	C	-
PSPTO_0034-PSPTO_0035	REF	ALT	intergenic_region	44429	T	A	-
PSPTO_0034-PSPTO_0035	REF	ALT	intergenic_region	44463	T	C	-
PSPTO_0034-PSPTO_0035	REF	ALT	intergenic_region	44492	G	T	-
PSPTO_0034-PSPTO_0035	REF	ALT	intergenic_region	44508	C	T	-
PSPTO_0191-PSPTO_0192	REF	ALT	intergenic_region	215688	T	A	-
PSPTO_r10-PSPTO_r11	REF	ALT	intergenic_region	3869601	G	T	-
PSPTO_4903-PSPTO_4905	REF	ALT	intergenic_region	5553147	G	A	-
PSPTO_4903-PSPTO_4905	REF	ALT	intergenic_region	5553649	C	T	-
PSPTO_5209-PSPTO_5210	REF	ALT	intergenic_region	5930600	T	G	-
PSPTO_5209-PSPTO_5210	REF	ALT	intergenic_region	5930632	A	G	-
PSPTO_5209-PSPTO_5210	REF	ALT	intergenic_region	5930654	A	G	-
PSPTO_5209-PSPTO_5210	REF	ALT	intergenic_region	5930672	T	C	-
PSPTO_5209-PSPTO_5210	REF	ALT	intergenic_region	5930710	A	G	-
PSPTO_5213-PSPTO_5214	REF	ALT	intergenic_region	5935449	C	A	-
PSPTO_r15-PSPTO_5460	REF	ALT	intergenic_region	6219254	C	T	-
PSPTO_r15-PSPTO_5460	REF	ALT	intergenic_region	6219327	T	G	-
PSPTO_r15-PSPTO_5460	REF	ALT	intergenic_region	6219362	T	C	-
PSPTO_0753-PSPTO_0754	ALT	ALT	intergenic_region	801375	C	CACCG	-
PSPTO_1614-PSPTO_1615	ALT	ALT	intergenic_region	1770215	A	AT	-
PSPTO_1614-PSPTO_1615	ALT	ALT	intergenic_region	1770300	GC	G	-
PSPTO_1614-PSPTO_1615	ALT	ALT	intergenic_region	1770320	A	AT	-
PSPTO_1614-PSPTO_1615	ALT	ALT	intergenic_region	1770364	T	C	-
PSPTO_1614-PSPTO_1615	ALT	ALT	intergenic_region	1770365	G	T	-
PSPTO_1975-PSPTO_1976	ALT	ALT	intergenic_region	2160145	TG	T	-
PSPTO_1975-PSPTO_1976	ALT	ALT	intergenic_region	2160258	TG	T	-
PSPTO_2653-PSPTO_2654	ALT	ALT	intergenic_region	2949499	CA	C	-
PSPTO_2730-PSPTO_2731	ALT	ALT	intergenic_region	3029424	C	CT	-
PSPTO_2730-PSPTO_2731	ALT	ALT	intergenic_region	3029428	CG	C	-
PSPTO_3433-PSPTO_r10	ALT	ALT	intergenic_region	3868886	A	G	-
PSPTO_3633-PSPTO_3634	ALT	ALT	intergenic_region	4094012	GT	G	-
PSPTO_3900-PSPTO_3901	ALT	ALT	intergenic_region	4416538	G	C	-
PSPTO_4180-PSPTO_4181	ALT	ALT	intergenic_region	4711568	TG	T	-
PSPTO_5146-PSPTO_5147	ALT	ALT	intergenic_region	5859114	TC	T	-

### Sheet: NoCall
locus	WT	AC811	region	POS	REF	ALT	protein effect
PSPTO_4737	REF	NOCALL	frameshift_variant	5365852	C	CT	p.Arg488fs
PSPTO_0516	REF	NOCALL	missense_variant	564779	C	T	p.Ala183Val
PSPTO_1016	REF	NOCALL	missense_variant	1111629	G	C	p.Ala319Pro
PSPTO_2204	REF	NOCALL	missense_variant	2428801	T	C	p.Lys78Arg
PSPTO_2485	REF	NOCALL	missense_variant	2747129	C	G	p.Gln128Glu
PSPTO_2485	REF	NOCALL	missense_variant	2747630	G	A	p.Asp295Asn
PSPTO_3274	REF	NOCALL	missense_variant	3700000	T	C	p.Asn295Asp
PSPTO_3325	REF	NOCALL	missense_variant	3760249	G	A	p.Asp295Asn
PSPTO_3800	REF	NOCALL	missense_variant	4303325	C	T	p.Asp295Asn
PSPTO_4038	REF	NOCALL	missense_variant	4545338	T	C	p.Asp350Gly
PSPTO_4485	REF	NOCALL	missense_variant	5052091	T	C	p.Lys78Arg
PSPTO_1015	ALT	NOCALL	missense_variant	1110016	G	A	p.Val126Met
PSPTO_5509	ALT	NOCALL	missense_variant	6275015	C	T	p.Ala183Val
PSPTO_3800	NOCALL	REF	missense_variant	4303826	C	G	p.Glu128Gln
PSPTO_2090	NOCALL	ALT	missense_variant	2261663	T	A	p.Leu91Gln
PSPTO_2093	NOCALL	ALT	missense_variant	2264149	C	T	p.Pro66Ser
PSPTO_0034	REF	NOCALL	synonymous_variant	44209	C	A	p.Ser34Ser
PSPTO_0034	REF	NOCALL	synonymous_variant	44233	C	T	p.Gln26Gln
PSPTO_1015	REF	NOCALL	synonymous_variant	1110012	G	C	p.Gly124Gly
PSPTO_1016	REF	NOCALL	synonymous_variant	1111610	G	A	p.Lys312Lys
PSPTO_2485	REF	NOCALL	synonymous_variant	2747582	T	C	p.Leu279Leu
PSPTO_3274	REF	NOCALL	synonymous_variant	3700048	A	G	p.Leu279Leu
PSPTO_3806	REF	NOCALL	synonymous_variant	4312379	T	C	p.Thr160Thr
PSPTO_3997	REF	NOCALL	synonymous_variant	4510878	A	G	p.Leu33Leu
PSPTO_3997	REF	NOCALL	synonymous_variant	4510879	C	T	p.Glu32Glu
PSPTO_3997	REF	NOCALL	synonymous_variant	4510897	G	T	p.Gly26Gly
PSPTO_5207	REF	NOCALL	synonymous_variant	5928328	G	A	p.Leu86Leu
PSPTO_5413	REF	NOCALL	synonymous_variant	6149818	A	G	p.Phe601Phe
PSPTO_5288	ALT	NOCALL	synonymous_variant	6014238	A	G	p.Cys219Cys
PSPTO_3800	NOCALL	REF	synonymous_variant	4303764	G	A	p.Phe148Phe
PSPTO_3800	NOCALL	REF	synonymous_variant	4303848	T	A	p.Leu120Leu
PSPTO_3806	NOCALL	REF	synonymous_variant	4312931	C	T	p.Ser344Ser
PSPTO_5209	NOCALL	REF	synonymous_variant	5929400	C	T	p.Phe201Phe
PSPTO_2089	NOCALL	ALT	synonymous_variant	2260844	A	C	p.Arg911Arg
PSPTO_2090	NOCALL	ALT	synonymous_variant	2261643	T	C	p.Tyr84Tyr
PSPTO_2090	NOCALL	ALT	synonymous_variant	2261703	G	T	p.Gly104Gly
PSPTO_2090	NOCALL	ALT	synonymous_variant	2261719	A	C	p.Arg110Arg
PSPTO_2090	NOCALL	ALT	synonymous_variant	2261736	G	T	p.Gly115Gly
PSPTO_2093	NOCALL	ALT	synonymous_variant	2264145	G	T	p.Pro64Pro
PSPTO_2093	NOCALL	ALT	synonymous_variant	2264148	T	G	p.Thr65Thr
PSPTO_2093	NOCALL	ALT	synonymous_variant	2264151	G	T	p.Pro66Pro
PSPTO_2093	NOCALL	ALT	synonymous_variant	2264286	A	G	p.Leu111Leu
PSPTO_2093	NOCALL	ALT	synonymous_variant	2264289	C	T	p.Asp112Asp
PSPTO_2465	NOCALL	ALT	synonymous_variant	2723003	T	C	p.Ser246Ser
PSPTO_4905	NOCALL	ALT	synonymous_variant	5553797	C	T	p.Lys130Lys
PSPTO_1021	REF	NOCALL	intragenic_variant	1115170	A	G	-
PSPTO_1021	REF	NOCALL	intragenic_variant	1115173	A	C	-
PSPTO_1021	REF	NOCALL	intragenic_variant	1115175	G	A	-
PSPTO_1021	REF	NOCALL	intragenic_variant	1115188	T	C	-
PSPTO_0609-PSPTO_r01	REF	NOCALL	intergenic_region	666518	G	A	-
PSPTO_0775-PSPTO_r04	REF	NOCALL	intergenic_region	827332	G	A	-
PSPTO_0986-PSPTO_r07	REF	NOCALL	intergenic_region	1071957	G	A	-
PSPTO_0986-PSPTO_r07	REF	NOCALL	intergenic_region	1071962	GT	G	-
PSPTO_3145-PSPTO_3146	REF	NOCALL	intergenic_region	3534148	T	A	-
PSPTO_3145-PSPTO_3146	REF	NOCALL	intergenic_region	3534151	GC	G	-
PSPTO_2318-PSPTO_2319	NOCALL	REF	intergenic_region	2569155	CG	C	-
