## Supplemental Table S2 for "Re-evaluation of a Tn*5*::*gacA* mutant of *Pseudomonas syringae* pv. *tomato* DC3000 uncovers roles for *uvrC* and *anmK* in promoting virulence"

### Sheet: Sheet1
Table_S2.Sequences of oligonucleotide primers used in this study.
Primer	Sequence (5'-3')	Description
gacA-F	TTGACCACTACTATCGCCGA	Forward primer for amplification of gacA
gacA-R	TCTTTGCACCTCGATGAATG	Reverse primer for amplification of gacA
pT18gacA-F	TTCGAGCTCGGTACCGTAAAACGACGGCCAG	Forward primer containing M13F for subcloning of ΔgacA deletion cassette from pK18mobsacB à pT18mobsacB
pT18-gacA-R	CAGGTCGACTCTAGACAGGAAACAGCTATGAC	Reverse primer containing M13R for subcloning of ΔgacA deletion cassette from pK18mobsacB à pT18mobsacB
pT18-F	TCTAGAGTCGACCTGCAG	Forward primer for amplifying pT18mobsacB backbone for Gibson assembly
pT18-R	GGTACCGAGCTCGAATTC	Reverse primer for amplifying pT18mobsacB backbone for Gibson assembly
6010-F1	TGGTACCCGGGAGCTCGAATTC	PCR amplification of pME6010 backbone for Gibson assembly
6010-R1	GCATCGATAGATCTCGAGCAAGACG	PCR amplification of pME6010 backbone for Gibson assembly
6010-F2	GATCCAACCCCTCCGCTGCTATAG	PCR amplification of pME6010 backbone for Gibson assembly
6010-R2	CTATAGCAGCGGAGGGGTTGGATC	PCR amplification of pME6010 backbone for Gibson assembly
6010-uvrC-F	CTCGAGATCTATCGATGCCTTGCCGAGATGGTTCAGGC	Forward primer for amplification of anmK for Gibson cloning into pME6010
6010-uvrC-R	TCGAGCTCCCGGGTACCACTACTCGCTGTGCAGGTTTGC	Reverse primer for amplification of anmK for Gibson cloning into pME6010
6010-anmK-F	CTCGAGATCTATCGATGCCAATGGTGTTCATGTAGACC	Forward primer for amplification of uvrC for Gibson cloning into pME6010
6010-anmK-R	TCGAGCTCCCGGGTACCATCAGGCGGGGTAAATAGCGC	Reverse primer for amplification of uvrC for Gibson cloning into pME6010
X6010-1067-F	ACGGGAAACGTCTTGCGTTCAGGTTGGGCTGATGGAG	Forward primer for amplification of PSPTO_1067 for Gibson cloning into pME6010 digested with XhoI
X6010-1067-R	CATGCATCGATAGATCTCAGACCCGCCCCAGACAAA	Reverse primer for amplification of PSPTO_1067 for Gibson cloning into pME6010 digested with XhoI
gyrA-F	TTCAATGCTGATCCCGGAAGAAGG	Forward primer for realtime amplification of gyrA as a reference gene
gyrA-R	ATTTCCTCACCATCCAGCACCTGA	Reverse primer for realtime amplification of gyrA as a reference gene
qRT-gacA-F	ATATCAAGGTCGTGGCAGTC	Forward primer for realtime amplification of gacA
qRT-gacA-R	GCAAAGCCAGTTCAACATCA	Reverse primer for realtime amplification of gacA
qRT-uvrC-F	ACTCGGTGATGTTTCTCGAAG	Forward primer for realtime amplification of uvrC
qRT-uvrC-R	TTGCTGGTCCTGAACGC	Reverse primer for realtime amplification of uvrC
pgsA-F	CTCGACGGGTATTTGGCTC	Forward primer for realtime amplification of pgsA
pgsA-R	TTTGTCTGCTACCGGATCAAG	Reverse primer for realtime amplification of pgsA
gacA-uvrC-F	ACCTACCGCTACCGTATCTT	Forward primer for realtime amplification of gacA-uvrC junction; falls within gacA reading frame
gacA-uvrC-R	AATGTCTGGGTCATGTTCAGG	Reverse primer for realtime amplification of gacA-uvrC junction; spans translation stop codon of gacA and start codon of uvrC
uvrC-pgsA-F	CGGTGGATTACAGGAGTTGTC	Forward primer for realtime amplification of uvrC-pgsA junction, falls within uvrC reading frame, used with pgsA-R
