## Supplemental Table S3 for "Re-evaluation of a Tn*5*::*gacA* mutant of *Pseudomonas syringae* pv. *tomato* DC3000 uncovers roles for *uvrC* and *anmK* in promoting virulence"

### Sheet: Sheet1
Table_S3. List of strains used in this study.
Strain	Plasmids & Relevant Features	Source
Escherichia coli DH5α	pT18mobsacBΔgacA (CmR variant of pRK2013)	J. Chang (OSU) [43]
	pME6010 (TcR)	J. Loper (OSU) [42]
	pME6010::uvrC (TcR)	This study
	pME6010::anmK (TcR)	This study
	pME6010::PSPTO_1067 (TcR)	This study
	pT18mobsacBΔgacA (TcR sucS)	This study, Addgene
Escherichia coli S-17	pK18mobsacBΔgacA (KanR sucS)	Nai Chun Lin (National Taiwan University) [17]
Pseudomonas syringae pv. tomato DC3000	Wildtype, RifR	A. Chatterjee (U Missouri) [16]
	pME6010 (TcR)	This study
	pME6010::uvrC (TcR)	This study
	pME6010::anmK (TcR)	This study
	pME6010::PSPTO_1067 (TcR)	This study
Pseudomonas syringae pv. tomato DC3000 AC811	Tn5::gacA, KanR	[Chatterjee]
	pME6010 (TcR)	A. Chatterjee (U Missouri) [16]
	pME6010::uvrC (TcR)	This study
	pME6010::anmK (TcR)	This study
	pME6010::PSPTO_1067 (TcR)	This study
Pseudomonas syringae pv. tomato DC3000 ΔgacA	From A. Chatterjee wildtype, RifR	This study
Pseudomonas syringae pv. tomato DC3000 AC811 ΔgacA	From A. Chatterjee AC811, RifR	This study
	pME6010 (TcR)	This study
	pME6010::anmK (TcR)	This study
Pseudomonas syringae pv. tomato DC3000 ΔavrPto ΔavrPtoB	RifR	G. Martin (Cornell)
	pME6010 (TcR)	This study
	pME6010::uvrC (TcR)	This study
	pME6010::anmK (TcR)	This study
